# Endopiriform neurons projecting to ventral CA1 are a critical node for recognition memory

**DOI:** 10.1101/2024.03.17.585387

**Authors:** Naoki Yamawaki, Hande Login, Solbjørg Østergaard Feld-Jakobsen, Bernadett Mercedesz Molnar, Mads Zippor Kirkegaard, Maria Moltesen, Aleksandra Okrasa, Jelena Radulovic, Asami Tanimura

**Affiliations:** Department of Biomedicine, Aarhus University, Aarhus C, Denmark; PROMEMO, The Center for Proteins in Memory, Aarhus University, Aarhus C, Denmark; DANDRITE, The Danish Research Institute of Translational Neuroscience, Aarhus University, Aarhus C, Denmark; Dominick P. Purpura Department of Neuroscience, Albert Einstein College of Medicine, New York, USA; Department of Psychiatry and Behavioral Sciences, Albert Einstein College of Medicine, New York, USA

## Abstract

The claustrum complex is viewed as fundamental for higher order cognition; however, the circuit organization and function of its neuroanatomical subregions are not well understood. We demonstrated that some of the key roles of the CLA complex can be attributed to the connectivity and function of a small group of neurons in its ventral subregion, the endopiriform (EN). We identified a subpopulation of EN neurons by their projection to the ventral CA1 (EN^vCA1-proj.^ neurons), embedded in recurrent circuits with other EN neurons and the piriform cortex. Although the EN^vCA1-proj.^ neuron activity was biased toward novelty across stimulus categories, their chemogenetic inhibition selectively disrupted the memory-guided but not innate responses of mice to novelty. Based on our functional connectivity analysis, we suggest that EN^vCA1-proj.^ neurons serve as an essential node for recognition memory through recurrent circuits mediating sustained attention to novelty, and through feed forward inhibition of distal vCA1 neurons shifting memory-guided behavior from familiarity to novelty.
