## Supplemental table1 and 2 for "Endopiriform neurons projecting to ventral CA1 are a critical node for recognition memory": Supplemental tables.xlsx

### Sheet: Table S1 related to Fig.S7
Supplemental table 1 related to Fig. S7
	#3624_pre										#3626_pre
	NaN	0.0304658	0.063225	0.00907482	0.247001	0.25055	0.49507	0.85628	NaN		6.1748e-10	0.00256529	0.271054	0.762518	0.287476	0.635151	0.872321	0.415415	NaN
	NaN	0.00907879	0.165818	0.0144759	0.601503	0.360111	0.559533	0.8215	NaN		0.0190334	7.75165e-05	0.517364	0.27832	0.630871	0.958205	0.604887	0.349523	NaN
	NaN	0.960633	0.00776719	0.0155949	0.292014	0.255931	0.372523	0.791749	NaN		0.00427966	0.0653223	0.0166306	0.965173	0.0646358	0.991044	0.944663	0.238115	NaN
	NaN	0.912082	0.00597053	0.00289534	0.457643	0.343274	0.26234	0.893979	NaN		0.479449	0.969113	0.0031195	0.333624	0.0311475	0.642773	0.809044	0.224346	NaN
	NaN	0.826345	0.507151	0.172157	0.409576	0.49807	0.291979	0.984138	NaN		0.0965054	0.598858	0.267868	0.359752	0.264607	0.201098	0.531394	0.706396	NaN
	NaN	0.795298	0.770565	0.541155	0.876885	0.0505398	0.000407682	0.525322	NaN		0.845155	0.905673	0.48264	0.578133	0.348881	0.159276	0.121545	0.97373	NaN
	NaN	0.673628	0.681345	0.281931	0.670704	0.012283	0.00907388	0.33916	NaN		0.519873	0.300624	0.857947	0.436932	0.273317	0.488053	0.0316107	0.757087	NaN
	NaN	0.397116	0.873865	0.500731	0.567492	0.44609	0.984597	0.000135399	NaN		0.828656	0.551477	0.451762	0.117931	0.152956	0.799032	0.404524	0.00623578	NaN
	NaN	0.684599	0.702268	0.762463	0.432498	0.165201	0.453071	0.612292	NaN		NaN	NaN	NaN	NaN	NaN	NaN	NaN	NaN	NaN
	#3624_social										#3626_social
	NaN	0.0419777	0.000817319	0.0349555	1	0.738145	0.440428	0.767007	NaN		3.77448e-07	0.00619167	0.123932	0.493078	0.159001	0.943647	0.397797	0.699828	NaN
	NaN	3.6814e-05	0.000298856	0.153722	0.517781	0.857114	0.395608	0.666533	NaN		0.00400458	0.00017601	0.395232	0.739971	0.295457	0.868247	0.410544	0.506845	NaN
	NaN	0.0789487	0.00122642	0.0118814	0.871199	0.589303	0.278125	0.602548	NaN		0.105691	0.425941	1.85584e-06	0.552679	0.00906507	0.78383	0.175885	0.315994	NaN
	NaN	0.0386062	0.00126681	0.00245793	0.816396	0.803494	0.296537	0.485362	NaN		0.0751992	0.334274	0.180009	0.803862	0.808609	0.919065	0.523503	0.259141	NaN
	NaN	0.738967	0.67764	0.249017	0.51719	0.771745	0.617633	0.933842	NaN		0.489975	0.282591	0.587152	0.65914	0.539794	0.00760966	0.0103669	0.658128	NaN
	NaN	0.806401	0.467467	0.292532	0.26177	0.000236215	0.00245821	0.92883	NaN		0.818835	0.569118	0.661017	0.847766	0.893176	2.9488e-05	0.0717806	0.893428	NaN
	NaN	0.666361	0.306487	0.140741	0.171752	0.00127561	2.96966e-05	0.422531	NaN		0.573783	0.452372	0.254822	0.449499	0.0906179	0.125482	1.13968e-06	0.091645	NaN
	NaN	0.692917	0.357721	0.353016	0.240816	0.578525	0.311	9.36999e-05	NaN		0.902498	0.707186	0.471821	0.322033	0.0659419	0.727366	0.0640389	7.38895e-05	NaN
	NaN	0.811081	0.607985	0.470149	0.289403	9.54456e-06	0.00307018	0.869896	NaN		NaN	NaN	NaN	NaN	NaN	NaN	NaN	NaN	NaN
	#3624_disc										#3626_disc
	NaN	0.0300197	0.14956	0.735765	0.533808	0.575455	0.412362	0.546207	NaN		0.116854	0.428638	0.199432	0.221746	0.291077	0.64385	0.209412	0.318343	NaN
	NaN	0.170974	0.00223928	0.493449	0.688509	0.324186	0.185075	0.363474	NaN		0.98509	0.0304399	0.712253	0.434586	0.839962	0.724835	0.373537	0.916427	NaN
	NaN	0.426759	0.000214153	0.418802	0.539895	0.252658	0.0927997	0.205829	NaN		0.87982	0.118784	0.493003	0.804974	0.510575	0.407348	0.274831	0.920354	NaN
	NaN	0.213771	0.115009	0.000460088	0.316029	0.158689	0.0317337	0.149328	NaN		0.447491	0.962427	0.972214	0.0740339	0.0011802	0.300036	0.595149	0.0722193	NaN
	NaN	0.292298	0.536415	0.882683	0.0335673	0.233292	0.872615	0.852812	NaN		0.395494	0.495488	0.787993	0.476851	0.178069	0.0111635	0.421436	0.45138	NaN
	NaN	0.964346	0.233191	0.372704	0.0424952	2.80845e-05	0.0615529	0.292675	NaN		0.460788	0.634715	0.644964	0.832196	0.58497	0.000306118	0.17159	0.728469	NaN
	NaN	0.50164	0.152159	0.119264	0.245275	0.00240421	0.000191286	0.394057	NaN		0.5414	0.842152	0.686763	0.680867	0.529838	0.00339551	0.0280339	0.421142	NaN
	NaN	0.978459	0.221689	0.23279	0.444032	0.117764	0.189503	0.000562177	NaN		0.595461	0.787328	0.899922	0.0842349	0.0822729	0.723579	0.641754	0.00012793	NaN
	NaN	1	0.460032	0.448369	0.0223064	0.000330316	0.183628	0.472707	NaN		NaN	NaN	NaN	NaN	NaN	NaN	NaN	NaN	NaN
	#3627_pre										#3631_pre
	NaN	NaN	NaN	NaN	NaN	NaN	NaN	NaN	NaN		0.000325997	0.213465	0.102416	0.00278815	0.000640617	0.73359	0.676674	0.554987	NaN
	NaN	0.0021179	0.0945803	0.833916	0.848821	0.320206	0.436634	0.752715	NaN		0.440927	0.00262331	0.0101731	0.0159351	0.346164	0.656695	0.918679	0.328223	NaN
	NaN	0.0804795	5.55763e-05	0.84521	0.409013	0.401368	0.179675	0.525852	NaN		0.196195	0.00422043	2.00885e-05	0.00418305	0.223081	0.663587	0.487087	0.312226	NaN
	NaN	0.0679132	0.0628562	0.862424	0.736824	0.363912	0.243843	0.848574	NaN		0.000847774	0.622929	0.305357	0.0374467	0.00163153	0.749002	0.755794	0.598889	NaN
	NaN	0.316906	0.211822	0.622869	0.144195	0.231025	0.413674	0.35205	NaN		0.0018709	0.9741	0.754082	0.230573	0.00690588	0.479106	0.613586	0.980283	NaN
	NaN	0.294663	0.208268	0.942777	0.0384454	0.0205268	0.00272417	0.941711	NaN		0.728356	0.188198	0.247074	0.270237	0.779693	0.0020696	0.189816	0.00422207	NaN
	NaN	0.433204	0.157074	0.232971	0.217805	0.115457	0.000543477	0.164678	NaN		0.684454	0.599838	0.403058	0.813203	0.995183	0.46382	0.00758316	0.590277	NaN
	NaN	0.950899	0.482314	0.0200648	0.824274	0.914082	0.310876	0.00142736	NaN		0.887409	0.783629	0.880909	0.921472	0.660669	0.0378973	0.00228392	0.108004	NaN
	NaN	0.678831	0.100405	0.595683	0.14277	0.52056	0.329521	0.958655	NaN		0.6703	0.679681	0.591141	0.889942	0.973646	0.465464	0.00332079	0.605305	NaN
	#3627_social										#3631_social
	NaN	NaN	NaN	NaN	NaN	NaN	NaN	NaN	NaN		6.64976e-07	0.00123719	0.000278644	0.137952	0.136543	0.806863	0.836424	0.834503	NaN
	NaN	3.6606e-05	0.0142069	0.623189	0.802708	0.977546	0.359923	0.34506	NaN		0.000325464	1.40012e-05	2.85856e-07	0.0369252	0.0579153	0.779673	0.695408	0.80937	NaN
	NaN	0.078083	0.00222389	0.025879	0.902006	0.869705	0.374209	0.204548	NaN		0.000314963	0.00484582	0.000581302	0.12365	0.111344	0.687205	0.560697	0.708283	NaN
	NaN	0.382351	0.167226	0.000340085	0.124891	0.269439	0.747726	0.389944	NaN		0.0897546	0.0104192	0.00770162	0.00482053	0.0196375	0.459885	0.195264	0.586251	NaN
	NaN	0.169543	0.0699674	0.026351	0.152119	0.122461	0.495179	0.799283	NaN		0.507158	0.596479	0.376542	0.266099	0.438329	0.851652	0.0581532	0.354198	NaN
	NaN	0.764125	0.458902	0.729316	0.000972024	0.00356765	0.0589243	0.978431	NaN		0.652793	0.355518	0.469017	0.589287	0.624506	0.0264659	0.578966	0.675207	NaN
	NaN	0.426506	0.250105	0.866129	0.0362992	0.00981822	0.00195781	0.680055	NaN		0.851279	0.546103	0.505103	0.382906	0.482245	0.0121653	0.0243763	0.263836	NaN
	NaN	0.498815	0.386031	0.783853	0.21157	0.102217	0.00607049	0.052757	NaN		0.713801	0.743178	0.606889	0.437818	0.407994	0.501554	0.027055	0.000168695	NaN
	NaN	0.812556	0.456129	0.0409768	0.781467	0.457873	0.603068	0.415659	NaN		NaN	NaN	NaN	NaN	NaN	NaN	NaN	NaN	NaN
	#3627_disc										#3631_disc
	NaN	NaN	NaN	NaN	NaN	NaN	NaN	NaN	NaN		0.000179862	0.510376	0.591451	0.26498	0.328068	0.196472	0.708096	0.458531	NaN
	NaN	5.00421e-06	0.0545177	0.756265	0.110584	0.981268	0.317818	0.893604	NaN		0.253429	8.59073e-05	0.00181356	0.421406	0.04077	0.980933	0.889777	0.333627	NaN
	NaN	0.016559	1.71616e-05	0.398637	0.303666	0.487375	0.229246	0.869639	NaN		0.765937	0.00769735	0.00591956	0.608136	0.0493575	0.650928	0.591501	0.51113	NaN
	NaN	0.0585023	0.00479944	0.0989953	0.0927806	0.282179	0.491725	0.730481	NaN		0.385461	0.000961761	0.00471027	0.133494	0.0117662	0.630744	0.849828	0.765636	NaN
	NaN	0.815706	0.617524	0.40644	0.723685	0.260313	0.164761	0.0294713	NaN		0.214457	0.000113645	0.00507118	0.103084	0.00115046	0.498649	0.563547	0.812158	NaN
	NaN	0.800146	0.390154	0.423394	0.71344	0.0118646	0.0195025	0.0210168	NaN		0.00942415	0.228243	0.380863	0.0019405	0.0568275	0.00666314	0.171832	0.912238	NaN
	NaN	0.521114	0.194279	0.615557	0.889438	0.00159191	0.00572404	0.204186	NaN		0.076096	0.812775	0.829994	0.014101	0.238719	0.0010777	0.0147422	0.633674	NaN
	NaN	0.732882	0.51062	0.985348	0.936648	0.202704	0.0142648	0.000118383	NaN		0.0707595	0.861923	0.648363	0.00907617	0.357756	2.48441e-05	0.0407248	0.408479	NaN
	NaN	0.672231	0.728533	0.939062	0.498386	0.207329	0.0683375	0.00480061	NaN		0.01669	0.908906	0.894298	0.0323536	0.387424	0.00435917	0.213	0.861524	NaN
	#3632_pre										#3633_pre
	NaN	NaN	NaN	NaN	NaN	NaN	NaN	NaN	NaN		NaN	0.628577	0.000386003	0.219944	0.628577	0.469044	0.574327	0.587245	0.334069
	NaN	0.0101009	0.308861	0.269851	0.732413	0.95751	0.868795	0.22441	0.599092		NaN	0.0333852	0.257961	0.836155	0.068272	0.513549	0.843015	0.937469	0.470028
	NaN	0.338922	0.00466137	0.0295341	0.105161	0.0130305	0.0663483	0.0213097	0.821595		NaN	0.687039	0.000741729	0.0938942	0.487565	0.497529	0.586758	0.534473	0.461079
	NaN	0.0949101	0.0428432	0.184365	0.0562294	0.000813672	0.0133034	0.00048038	0.878763		NaN	0.871404	0.0789561	0.639839	0.0867383	0.20235	0.571631	0.738171	0.883587
	NaN	0.331771	0.779156	0.765231	7.77424e-07	0.00530714	2.10677e-05	0.0893827	0.568267		NaN	0.91364	0.0160721	0.521823	0.0525414	0.696771	0.672394	0.898877	0.509578
	NaN	0.280597	0.589818	0.768696	0.000969178	3.23805e-07	5.06224e-06	0.00392946	0.897015		NaN	0.737077	0.528113	0.259129	0.989763	0.456884	0.00331183	0.158793	0.128698
	NaN	0.545783	0.808396	0.70321	6.9288e-12	0.00235781	2.73614e-09	0.0835497	0.957354		NaN	0.887303	0.49753	0.385922	0.800584	0.545731	2.27624e-06	0.0210917	0.164018
	NaN	0.337561	0.439578	0.856045	0.200022	4.27648e-05	0.0165759	1.21769e-09	0.0666643		NaN	0.518456	0.967411	0.160231	0.467595	0.649254	0.0152546	0.000202195	0.375018
	NaN	0.463876	0.203817	0.193748	0.667272	0.312951	0.815796	0.0715864	0.00143319		NaN	0.902209	0.897506	0.0274628	0.79744	0.58995	0.192055	0.0264818	0.748216
	#3632_social										#3633_social
	NaN	0.11584	0.0210931	0.823881	0.892166	0.649724	0.709718	0.665195	0.735765		NaN	0.0546223	0.000543443	0.523221	0.234824	0.983431	0.492745	0.793155	9.37551e-11
	NaN	0.0158279	0.000118096	0.561795	0.850463	0.901207	0.545812	0.539581	0.647718		NaN	5.63142e-06	0.019031	0.785215	0.78174	0.560888	0.63261	0.600986	0.0794609
	NaN	0.255393	0.00683833	0.609497	0.73509	0.819514	0.439611	0.851789	0.949352		NaN	0.0750092	0.000560275	0.692938	0.581425	0.499455	0.349772	0.815497	0.0096736
	NaN	0.710052	0.108747	0.278363	0.9622	0.711859	0.820725	0.791103	0.746397		NaN	0.541701	0.0475719	0.318044	0.962795	0.156367	0.203607	0.619359	0.115239
	NaN	0.678071	0.915926	0.71403	0.477035	0.019659	0.205044	0.167218	0.158886		NaN	0.879689	0.828902	0.730351	0.0264977	0.357639	0.0710627	0.270119	0.577714
	NaN	0.686032	0.854663	0.420515	0.510254	0.0244023	0.115097	0.068005	0.0763855		NaN	0.457046	0.637704	0.268299	0.250239	0.0132524	0.00723701	0.643737	0.940217
	NaN	0.608063	0.288936	0.369152	0.0194584	0.367044	3.26923e-06	0.0250318	0.192219		NaN	0.293527	0.315236	0.08286	0.232302	0.0192198	0.000566369	0.295837	0.503708
	NaN	0.643435	0.385247	0.0244561	0.10538	0.853128	0.0105293	1.75079e-05	0.00903211		NaN	0.870744	0.990169	0.277585	0.00786583	0.443784	0.135116	0.000474333	0.93126
	NaN	0.772301	0.470824	0.00927234	0.628283	0.924994	0.220565	0.000709767	3.31323e-05		NaN	0.8279	0.47373	0.532282	0.00604645	0.316508	0.0483876	0.122135	0.381473
	#3632_disc										#3633_disc
	NaN	NaN	NaN	NaN	NaN	NaN	NaN	NaN	NaN		NaN	0.000279355	0.0280121	0.843572	0.0025786	0.635037	0.66811	0.616677	0.632806
	NaN	0.000166137	0.607484	0.812085	0.834638	0.757625	0.679918	0.565224	0.506887		NaN	0.0899009	0.0250091	0.712377	0.0533345	0.975738	0.477854	0.674199	0.709573
	NaN	0.285775	0.00847198	0.114384	0.470553	0.487474	0.412719	0.957179	0.687417		NaN	0.165271	0.00857529	0.241094	0.0520635	0.561081	0.595882	0.9294	0.815583
	NaN	0.212972	0.00513021	0.0699207	0.596291	0.850635	0.577972	0.76919	0.459523		NaN	0.390222	0.0628386	0.825493	0.216764	0.939077	0.213225	0.96664	0.998884
	NaN	0.935203	0.707939	0.63543	0.638686	0.212526	0.0742914	0.962248	0.762442		NaN	0.478871	0.427891	0.375636	0.640491	0.0530247	0.959674	0.0845978	0.114479
	NaN	0.641247	0.631533	0.985765	0.723457	0.00883963	0.00246196	0.0981467	0.107022		NaN	0.98912	0.793391	0.954408	0.851337	0.255477	0.139524	0.00435101	0.00335392
	NaN	0.542319	0.294154	0.432876	0.628158	0.168295	0.000241703	0.345261	0.347587		NaN	0.683569	0.653767	0.486583	0.607857	0.99537	3.40127e-05	0.340287	0.240069
	NaN	0.573811	0.517008	0.627367	0.279017	0.566376	0.130992	3.93324e-05	0.00435375		NaN	0.81734	0.918257	0.998433	0.735212	0.483421	0.358025	4.99745e-06	0.00032554
	NaN	0.475508	0.550939	0.652814	0.303768	0.588048	0.134303	2.91094e-05	0.00215661		NaN	0.254154	0.122219	0.586417	0.264955	0.711655	0.407609	0.0155991	0.0153781
	#2747_pre										#3625_pre
	NaN	0.0763453	0.115679	0.00503109	0.568779	0.533279	0.678195	NaN	NaN		0.608727	0.850559	0.00336834	0.960074	0.636616	0.976302	0.527234	0.685799	NaN
	NaN	0.00260169	0.985529	0.505889	0.74841	0.91108	0.510368	NaN	NaN		0.0001059	0.149291	0.541367	0.0132919	0.0385948	0.363184	0.577025	0.366128	NaN
	NaN	0.572814	0.101934	0.219095	0.545701	0.396636	0.373131	NaN	NaN		0.495397	0.808056	0.000510173	0.818595	0.691534	0.914389	0.548412	0.535574	NaN
	NaN	0.824664	0.065901	0.558511	0.613663	0.648751	0.636674	NaN	NaN		0.314188	0.0153426	0.242964	0.312146	0.443042	0.662345	0.26439	0.284593	NaN
	NaN	0.723126	0.094889	0.981534	0.91555	0.000844809	0.605363	NaN	NaN		0.0182463	0.885017	0.254426	0.0743567	0.0856365	0.967009	0.858292	0.982732	NaN
	NaN	0.954504	0.804884	0.548681	0.45694	0.0136939	0.418917	NaN	NaN		0.466687	0.37978	0.389352	0.641248	0.264786	0.020249	0.000471323	0.363818	NaN
	NaN	0.400426	0.332966	0.651164	0.544412	0.824315	2.52215e-07	NaN	NaN		0.446308	0.243674	0.102623	0.927605	0.393258	0.135606	0.0015475	0.241966	NaN
	NaN	0.849618	0.7916	0.753061	0.484867	0.0774178	0.406677	NaN	NaN		0.517818	0.358923	0.389698	0.895968	0.61709	0.0415689	0.544864	2.54463e-05	NaN
	NaN	NaN	NaN	NaN	NaN	NaN	NaN	NaN	NaN		0.539106	0.372273	0.157004	0.698802	0.949781	0.105828	0.86565	0.296466	NaN
	#2747_social										#3625_social
	NaN	NaN	NaN	NaN	NaN	NaN	NaN	NaN	NaN		NaN	0.969814	0.0268987	0.351813	0.519536	0.8415	0.469098	0.0420407	NaN
	NaN	0.000626733	0.165924	0.753616	0.441708	0.484072	0.554233	0.3782	0.617625		NaN	0.00472076	0.0635099	0.0216042	0.371832	0.379606	0.26096	0.905174	NaN
	NaN	0.0648991	0.00137523	0.748646	0.949441	0.133493	0.267859	0.360193	0.787433		NaN	0.474202	0.000193273	0.10028	0.259392	0.791189	0.260075	0.273276	NaN
	NaN	0.240102	0.813823	3.15615e-05	0.0787653	0.100386	0.941222	0.437691	0.743508		NaN	0.266627	0.000269882	0.0357746	0.399139	0.728065	0.14716	0.511406	NaN
	NaN	0.653408	0.80297	0.00175596	0.0187837	0.249087	0.433565	0.723764	0.791436		NaN	0.829272	0.556395	0.107856	0.0372491	0.350233	0.539001	0.964042	NaN
	NaN	0.382912	0.949077	0.0362058	0.00524974	0.101968	0.379665	0.783105	0.68411		NaN	0.9005	0.763285	0.533817	0.00686473	0.0608743	0.250035	0.580278	NaN
	NaN	0.468297	0.319527	0.463549	0.628766	0.710327	0.00191007	0.0234605	0.162982		NaN	0.293168	0.354083	0.185762	0.951668	0.869825	0.00203442	0.18721	NaN
	NaN	0.475538	0.448768	0.625299	0.892958	0.519101	0.225407	6.53571e-05	0.000314117		NaN	0.735042	0.537674	0.940858	0.660768	0.137948	0.0896272	0.00412002	NaN
	NaN	0.813281	0.493207	0.920044	0.908011	0.217971	0.368696	0.0022348	3.65854e-05		NaN	0.352813	0.376697	0.781705	0.332896	0.572982	0.478068	0.667675	NaN
	#2747_disc										#3625_disc
	0.0790977	0.0411075	0.38234	NaN	0.861498	0.962905	0.657805	0.955684	NaN		NaN	0.296586	0.000596226	0.0801664	NaN	0.531817	0.474728	0.447723	0.6086
	0.283395	0.00352033	0.222227	NaN	0.61776	0.41489	0.429246	0.411609	NaN		NaN	0.058684	0.0447063	0.649261	NaN	0.855447	0.45265	0.500144	0.69241
	0.582595	0.287462	0.0366002	NaN	0.560442	0.87244	0.321495	0.887725	NaN		NaN	0.557906	0.000328353	0.00323199	NaN	0.342664	0.326653	0.20977	0.619682
	0.443603	0.365645	0.869849	NaN	0.0136037	0.0906064	0.532438	0.100124	NaN		NaN	0.0652851	0.0103731	0.369174	NaN	0.692956	0.652509	0.539011	0.719256
	0.483119	0.338392	0.405255	NaN	0.00124694	0.000237512	0.915131	0.000373882	NaN		NaN	0.0416695	0.229085	0.770469	NaN	0.205574	0.146091	0.193319	0.280255
	0.638186	0.296286	0.237713	NaN	0.248619	0.00301556	0.24172	0.00228657	NaN		NaN	0.761387	0.392216	0.643809	NaN	0.000137297	0.651962	0.486404	0.0745546
	0.421699	0.829495	0.307739	NaN	0.55076	0.634139	6.40205e-05	0.604193	NaN		NaN	0.295644	0.156373	0.265812	NaN	0.328568	0.000181337	0.0611214	0.543931
	0.400059	0.272354	0.306505	NaN	0.187301	0.000647674	0.5387	0.00041748	NaN		NaN	0.390951	0.231408	0.345861	NaN	0.829137	0.00262974	0.000830206	0.706393
	NaN	NaN	NaN	NaN	NaN	NaN	NaN	NaN	NaN		NaN	0.542932	0.36326	0.443115	NaN	0.563435	0.000168263	0.0323259	0.819186

### Sheet: Table S2 related to Fig.S8A
Supplemental table 2 related to Fig. S8A
	NaN	0.288478	0.596444	0.865819	0.668025	0.75739	0.558572	0.596858
	NaN	0.00429454	0.365154	0.760617	0.308386	0.89982	0.480338	0.843133
	NaN	0.0337236	0.161321	0.783996	0.366506	0.748945	0.472526	0.391075
	NaN	0.469768	0.833893	0.00874316	0.418076	0.480572	0.603412	0.523273
	NaN	0.266863	0.689468	0.0470595	0.00602456	0.00879874	0.483023	0.440636
	NaN	0.758606	0.987706	0.855823	0.182081	0.204567	0.0327199	0.000369511
	NaN	0.00251495	0.27312	0.96463	0.201806	0.880199	0.872272	0.97487
	NaN	0.282843	0.710085	0.512635	0.705534	0.62562	0.279554	0.0488398
